# “A novel female-specific circadian clock mechanism regulating metabolism”

**DOI:** 10.1101/2020.10.05.326652

**Authors:** Tsedey Mekbib, Ting-Chung Suen, Aisha Rollins-Hairston, Kiandra Smith, Ariel Armstrong, Cloe Gray, Sharon Owino, Kenkichi Baba, Julie E. Baggs, J. Christopher Ehlen, Gianluca Tosini, Jason P. DeBruyne

## Abstract

Circadian clocks enable organisms to predict and align their behaviors and physiologies to constant daily day-night environmental cycle. Because the ubiquitin ligase Siah2 has been identified as a potential regulator of circadian clock function in cultured cells, we have used Siah2-deficient mice to examine its function *in vivo*. Our experiments demonstrate a striking and unexpected sexually dimorphic effect of *Siah2* deficiency on the regulation of rhythmically expressed genes. The absence of Siah2 in females, but not in males, altered the expression of core circadian clock genes and drastically remodeled the rhythmic hepatic transcriptome. Siah2 loss, only in females, increased the expression of 100’s of genes selectively at mid-day, resulting in a >50% increase in the number of rhythmically expressed genes, and shifted the expression of 100’s of other genes from a mid-night peak, to a mid-day peak. The combined result is a near inversion of overall rhythmicity in gene expression selectively in Siah2-deficient females. This dramatic reorganization created a substantial misalignment between rhythmic liver functions and feeding/behavioral rhythms, and consequently disrupted daily patterns of lipid/lipoprotein metabolism and metabolic responses to high-fat diet. Collectively, our results suggest that Siah2 is part of a female-specific circadian mechanism important for maintaining metabolic homeostasis and may play a key role in establishing sexual dimorphisms in metabolism, and broadly reveal that circadian clocks may drive rhythms using novel sex-specific transcriptional pathways.
