## Supplemental Dataset 5 for "“A novel female-specific circadian clock mechanism regulating metabolism”"

### Sheet: Siah2-KO induced changes
Time-independent changes in gene expression, determined using DeSeq2
Effect of Siah2 loss
**These data are plotted in Fig S2A
Wild type vs. Siah2 KO Females
Gene ID	baseMean	log2FoldChange	lfcSE	stat	pvalue	padj
Apoe4	1743.89	0.761658	0.159444	4.77698	1.77952e-06	0.0121216
Hint1	1144.84	-0.739414	0.154823	-4.77587	1.7893e-06	0.0121216
Wild type vs. Siah2 KO Males
Gene ID	baseMean	log2FoldChange	lfcSE	stat	pvalue	padj
Wdfy1	141.927	1.1959	0.303467	3.9408	8.12092e-05	0.0364513
Bcr	357.696	0.679821	0.171646	3.96059	7.47641e-05	0.0364513
Il6st	1048.85	0.701189	0.134465	5.21467	1.84147e-07	0.000578591
Tnrc6b	475.436	0.834993	0.206009	4.05319	5.05249e-05	0.0352776
Tcf20	452.737	0.777011	0.180562	4.3033	1.68275e-05	0.026436
Kmt2d	830.771	1.23742	0.195261	6.33725	2.339e-10	1.46982e-06
Crebbp	396.769	0.917752	0.226373	4.05416	5.03149e-05	0.0352776
Csf1r	355.733	0.778868	0.197575	3.94215	8.07555e-05	0.0364513
Malat1	9277.35	0.62454	0.148788	4.19752	2.6986e-05	0.033916
Mup20	85595.9	-0.60338	0.153014	-3.9433	8.03676e-05	0.0364513
Mup21	1184.38	-0.9595	0.188942	-5.07827	3.80891e-07	0.00079784

### Sheet: Sexually dimorphic expression
Time-independent changes in gene expression, determined using DeSeq2
Effect of sex (in wild type mice)
**These data are plotted in Fig S2B
Wild type Males vs Wild type Females
Gene ID	baseMean	log2FoldChange	lfcSE	stat	pvalue	padj
LOC100048884	148.272	2.50834	0.41561	6.03532	1.58644e-09	1.19786e-07
Yipf5	457.162	0.647653	0.194711	3.32622	0.000880325	0.0165444
Sgsm1	50.1072	-2.65641	0.588547	-4.5135	6.37665e-06	0.000243603
Cyp2c69	3751.92	-8.65348	0.658697	-13.1373	2.01366e-39	8.91288e-37
Trmt10c	274.214	0.671691	0.228049	2.94537	0.00322567	0.0455497
BC021614	192.627	-1.15201	0.271736	-4.23947	2.24053e-05	0.000754285
Itih4	19969.9	-0.692435	0.127387	-5.4357	5.45824e-08	3.30481e-06
Cd68	209.314	-1.11863	0.265486	-4.21351	2.51438e-05	0.000827553
Nr1i3	1521.36	-0.677215	0.205164	-3.30084	0.000963949	0.0176995
Cyp2f2	17742.9	0.597245	0.101991	5.85588	4.74502e-09	3.36503e-07
Gstp1	14967.8	4.12313	0.244794	16.8433	1.17553e-63	1.25742e-60
Cyp2b13	2016.17	-14.3277	0.786133	-18.2256	3.23498e-74	5.93202e-71
Enpp5	389.976	0.681153	0.18808	3.62162	0.000292769	0.00669873
Itgal	111.046	-1.12953	0.35965	-3.14063	0.00168585	0.0274613
Wipf3	101.115	-1.10424	0.353843	-3.12071	0.00180419	0.0289482
Cyp4a12a	2332.11	4.11019	1.39508	2.94619	0.0032171	0.0455264
Abca3	840.466	-1.28842	0.153816	-8.37636	5.45883e-17	8.05397e-15
Dirc2	264.62	0.924184	0.241372	3.82888	0.00012873	0.00332471
Sult2a3	9.58581	-6.60698	1.16216	-5.68506	1.30766e-08	8.74225e-07
Ap3s1	261.244	1.11409	0.207229	5.37614	7.61015e-08	4.42009e-06
Ces4a	21.6971	6.64448	0.930148	7.14347	9.10025e-13	9.73424e-11
Vcam1	154.223	-1.48046	0.321288	-4.6079	4.06748e-06	0.000165222
Zfp13	19.809	-2.53279	0.779809	-3.24796	0.00116235	0.020647
Lss	952.906	-0.958744	0.20092	-4.77177	1.82618e-06	8.25384e-05
Got1	2916.88	-1.57746	0.169176	-9.32435	1.11665e-20	2.01878e-18
Txlng	261.122	0.770359	0.257847	2.98766	0.00281121	0.0409124
Camk1d	1306.24	-1.07956	0.219485	-4.91861	8.71606e-07	4.15908e-05
Plcxd1	6.76268	-4.10384	1.35817	-3.0216	0.00251441	0.0378136
Uroc1	6933.67	-0.69212	0.101062	-6.84847	7.46439e-12	7.42736e-10
Obp2a	17.3852	7.37185	1.10887	6.64804	2.97012e-11	2.80327e-09
Flt4	189.372	-0.744724	0.230431	-3.23187	0.00122981	0.0214774
Eif2s3y	360.04	12.1061	0.742738	16.2992	9.99154e-60	9.86549e-57
Echdc3	984.702	-0.661663	0.146464	-4.5176	6.25452e-06	0.000239651
4430402I18Rik	37.1384	-2.09057	0.585304	-3.57177	0.000354578	0.00788797
Cyp2g1	43.1817	-3.03188	0.989677	-3.0635	0.00218763	0.0339546
Dnajb11	766.386	0.787836	0.203625	3.86906	0.000109257	0.00290358
Prg4	1525.06	-0.616042	0.20957	-2.93956	0.00328683	0.0460084
Tceal8	482.053	-1.07901	0.2164	-4.9862	6.15793e-07	2.99406e-05
Plcxd2	926.09	0.983927	0.166579	5.90668	3.49064e-09	2.50312e-07
C730036E19Rik	431.691	1.3084	0.268451	4.87388	1.09425e-06	5.10755e-05
Trhde	21.3337	3.2155	0.911972	3.52587	0.00042209	0.00916742
Gucd1	1354.05	0.585833	0.143369	4.0862	4.38504e-05	0.0013151
Stab2	432.589	-0.725737	0.19238	-3.77241	0.000161675	0.00408516
Gstt3	1353.02	-1.61932	0.169458	-9.55585	1.22579e-21	2.34839e-19
Mgst3	328.746	-1.6418	0.225021	-7.29622	2.95961e-13	3.42248e-11
Aox3	6728.28	2.03433	0.181568	11.2043	3.88571e-29	1.06121e-26
Fn1	21852.1	-0.656507	0.097346	-6.74406	1.54024e-11	1.5092e-09
Aox1	913.619	1.05619	0.195608	5.39951	6.68238e-08	3.97107e-06
Nrp2	234.098	-1.36407	0.296587	-4.59924	4.24026e-06	0.000171157
Ly6e	3102.31	-0.609334	0.160356	-3.79989	0.000144763	0.00370893
Sybu	26.5365	-8.08262	0.951335	-8.49609	1.96091e-17	2.99645e-15
Scamp1	416.639	0.688437	0.229206	3.00357	0.00266829	0.0394587
Serpinb1a	90.2456	-2.34838	0.739715	-3.1747	0.0014999	0.0249065
Tapbp	688.08	-0.739626	0.177168	-4.17471	2.98371e-05	0.000951268
Gnpda1	326.785	-0.998667	0.219191	-4.55614	5.2101e-06	0.000202657
Adgre1	112.362	-0.946242	0.260054	-3.63864	0.000274085	0.00636194
Cyp4f17	68.9396	1.06929	0.336479	3.17789	0.0014835	0.0247945
F830016B08Rik	248.093	1.26756	0.265163	4.7803	1.75031e-06	7.99539e-05
H2-Q1	61.9883	-1.76621	0.49752	-3.55004	0.000385179	0.00846602
Tff3	8.63201	6.35584	1.22066	5.2069	1.92026e-07	1.03132e-05
Adgrf1	125.191	1.18648	0.388309	3.05551	0.00224675	0.0346088
Helz	167.119	-0.901733	0.273633	-3.29541	0.00098278	0.017919
Acot4	216.375	-1.55172	0.265543	-5.84359	5.10879e-09	3.58341e-07
Plvap	463.297	-0.67492	0.218392	-3.0904	0.00199887	0.0313661
Mt1	1659.51	-5.05025	0.624233	-8.09033	5.95019e-16	8.03965e-14
Kpna1	399.839	0.608866	0.203935	2.98559	0.00283027	0.0410615
Fkbp11	73.9527	1.48213	0.355044	4.17449	2.98661e-05	0.000951268
Adamts5	16.383	-2.434	0.829018	-2.93601	0.00332465	0.0463309
Bcl6	383.503	1.81051	0.537756	3.36678	0.000760506	0.0147155
Hamp2	7521.96	-5.20316	0.399884	-13.0117	1.0504e-38	4.49431e-36
Saa2	238.466	1.07198	0.338199	3.16966	0.00152618	0.0253101
Fxyd5	102.781	-1.35693	0.326398	-4.1573	3.22029e-05	0.00101313
Arl6ip1	1038.62	0.663381	0.142953	4.64055	3.47482e-06	0.000144511
Uty	91.6792	10.1336	0.788411	12.8532	8.25568e-38	3.11676e-35
Ar	121.972	-1.41795	0.446132	-3.17832	0.00148131	0.0247902
Bgn	1398.48	-0.6947	0.146245	-4.75023	2.03181e-06	9.05566e-05
Ddx3y	282.204	11.7561	0.755354	15.5636	1.28582e-54	1.17892e-51
Mmd2	134.97	-2.2574	0.450342	-5.01263	5.36899e-07	2.64047e-05
Bet1	393.803	0.795126	0.17486	4.54722	5.43591e-06	0.000210802
Casd1	274.729	0.707081	0.208548	3.39049	0.000697669	0.0138627
Pcolce	90.7412	-1.36798	0.343683	-3.98036	6.88111e-05	0.00194123
Grm8	16.9179	2.97228	0.935029	3.17881	0.00147881	0.0247807
Ugt2b38	170.264	3.21238	0.522851	6.14398	8.0481e-10	6.53832e-08
Slc15a5	38.1894	3.14993	0.690111	4.56439	5.00958e-06	0.000197248
Coq2	220.837	0.710736	0.240588	2.95417	0.00313514	0.0446149
Cyp3a16	149.727	-8.86153	1.28241	-6.91006	4.84455e-12	4.93529e-10
Vldlr	65.3798	-3.24279	0.526258	-6.16198	7.18421e-10	5.91131e-08
Pnpla7	1259.44	0.760748	0.18099	4.20325	2.63104e-05	0.000861532
Elovl3	1903.09	6.47938	0.764026	8.48058	2.24076e-17	3.38382e-15
Mup9	385.044	3.68895	1.04505	3.52994	0.000415656	0.00904299
Gbp2	77.8242	-1.92353	0.341738	-5.62866	1.81617e-08	1.20167e-06
Hsd3b2	373.791	1.41558	0.226493	6.24999	4.10467e-10	3.44363e-08
Eif4g3	780.768	0.722496	0.156373	4.62033	3.83132e-06	0.000157121
Aldh1b1	830.456	-1.10566	0.182089	-6.0721	1.26245e-09	9.78515e-08
Gbp7	197.652	-1.30242	0.299136	-4.35395	1.33708e-05	0.000480748
Pdp1	13.559	-3.00855	0.825945	-3.64255	0.000269947	0.00627726
Mup19	1234.69	2.19258	0.530154	4.13575	3.53805e-05	0.00109697
Mup20	61720	6.50226	0.181157	35.893	3.93381e-282	5.04943e-278
AU040320	278.466	-0.601975	0.205695	-2.92654	0.00342756	0.047512
Mup15	300.879	4.18092	1.22928	3.40111	0.000671138	0.0134395
Mup1	5030.52	7.28342	0.685082	10.6315	2.12745e-26	5.15245e-24
Paqr7	436.108	0.856984	0.25033	3.42342	0.000618383	0.0125793
Ctsc	1004.2	-1.1395	0.151247	-7.53403	4.91967e-14	6.01417e-12
Slc22a7	263.014	0.936715	0.250257	3.74301	0.000181832	0.00451449
Akr1d1	3064.72	-0.918758	0.15459	-5.94318	2.79539e-09	2.05038e-07
Abcd1	371.606	-0.885117	0.156772	-5.64588	1.6434e-08	1.09299e-06
Gabarapl2	348.355	0.761155	0.197315	3.85756	0.000114524	0.00301854
Ugt1a9	698.886	-1.23391	0.235691	-5.23528	1.64739e-07	9.03671e-06
Fmo1	4737.62	-0.864054	0.113646	-7.60303	2.89286e-14	3.60512e-12
Arl4c	25.4766	-1.83717	0.619744	-2.96441	0.00303264	0.0433969
Apcs	679.427	-0.783482	0.243142	-3.22233	0.00127154	0.0220263
Gas1	259.879	-0.784385	0.254528	-3.08173	0.00205804	0.0322552
Dpy19l3	143.069	2.17856	0.409242	5.3234	1.01844e-07	5.81009e-06
Arhgef9	72.6573	-1.21889	0.391165	-3.11604	0.00183296	0.0293731
Tpx2	19.7254	-3.32989	1.06452	-3.12806	0.00175965	0.0284112
Gypc	164.97	-1.57998	0.293424	-5.38461	7.26018e-08	4.23815e-06
Hal	5492.86	-0.640428	0.157676	-4.06168	4.87209e-05	0.00144764
Sema6d	152.849	-0.830236	0.257735	-3.22128	0.0012762	0.0220773
Pim1	142.149	0.92905	0.280758	3.30908	0.000936037	0.0173878
Igfbp5	413.377	-1.31004	0.279727	-4.68327	2.82329e-06	0.000120799
Glt1d1	337.235	-0.733301	0.178292	-4.11293	3.90668e-05	0.0011883
Hsd3b3	3992.07	1.00387	0.140777	7.13095	9.96771e-13	1.0574e-10
Fmo3	2400.29	-13.179	0.769843	-17.1191	1.06908e-65	1.37227e-62
Cabyr	13.9328	5.17599	1.00333	5.1588	2.48543e-07	1.30216e-05
Pltp	469.654	-0.968743	0.234005	-4.13985	3.4754e-05	0.00108015
D630039A03Rik	279.66	-0.680444	0.210826	-3.22751	0.00124872	0.0217483
Tek	116.655	-1.02054	0.296663	-3.44005	0.000581606	0.0119639
Slc11a2	335.339	0.768153	0.261397	2.93865	0.00329646	0.0460929
Sdf2l1	182.868	1.17944	0.338437	3.48495	0.000492222	0.0103407
St6gal1	659.762	-0.925452	0.22389	-4.13352	3.57247e-05	0.00110231
9430037G07Rik	8.07286	3.31568	1.05425	3.14505	0.00166058	0.0271185
Zfp809	302.732	1.50164	0.22958	6.54084	6.11753e-11	5.5299e-09
Morc4	30.0844	-1.83272	0.588457	-3.11444	0.00184293	0.0294594
Nipal1	136.979	-5.20875	0.832538	-6.25647	3.93778e-10	3.34738e-08
Alas2	776.993	2.65023	0.175678	15.0857	2.01003e-51	1.43337e-48
Apex2	57.862	1.87961	0.495139	3.79611	0.000146982	0.00375829
Sort1	211.986	1.13023	0.263147	4.29505	1.74657e-05	0.00061422
Bdh2	177.315	0.595682	0.172951	3.44422	0.000572711	0.0117999
Tox	117.02	-2.11124	0.394495	-5.35174	8.71133e-08	5.01429e-06
Pgm1	86.4265	-1.10731	0.358197	-3.09136	0.00199244	0.0313035
Lcorl	83.9089	1.33885	0.366265	3.6554	0.000256779	0.00608121
Hspb1	154.595	1.25746	0.415772	3.02439	0.00249134	0.0375779
Abhd2	335.933	-2.1024	0.228768	-9.19009	3.92501e-20	6.90156e-18
Rab30	64.9971	-1.7515	0.479557	-3.65232	0.000259882	0.00609844
Serpina12	245.642	3.68123	0.315114	11.6822	1.57143e-31	4.91973e-29
Cyp2a4	4037.62	-11.1042	0.729258	-15.2268	2.34953e-52	1.88491e-49
Mup3	45127.3	2.5454	0.168957	15.0654	2.73464e-51	1.7551e-48
Ces2c	430.926	1.19167	0.233537	5.1027	3.34841e-07	1.72611e-05
Ces2b	15.7578	6.49351	1.08854	5.96535	2.44117e-09	1.81127e-07
Col5a3	338.12	2.00408	0.30632	6.54243	6.05271e-11	5.51011e-09
F11	672.742	0.743931	0.206831	3.59681	0.000322146	0.00727274
Cyp4v3	6955.22	0.927423	0.11832	7.83829	4.56715e-15	5.8624e-13
Cyp2c39	143.826	-5.02693	0.679552	-7.39742	1.3886e-13	1.63523e-11
Pde6c	34.0097	-4.45737	0.886151	-5.03004	4.90382e-07	2.44226e-05
Efemp1	172.279	-0.913288	0.30112	-3.03297	0.00242161	0.0366555
Adgrf5	344.044	-0.691139	0.175103	-3.94704	7.91249e-05	0.00221274
Ppp1r2	344.309	0.718916	0.183853	3.91028	9.21908e-05	0.00253396
Cyp2d9	8540.7	4.81762	0.266694	18.0642	6.09497e-73	9.77938e-70
Cyp2u1	149.925	2.79162	0.660215	4.22835	2.35411e-05	0.000782833
Sel1l3	147.752	1.05712	0.308717	3.42423	0.00061654	0.0125618
Pla2g16	87.0773	-1.15737	0.359998	-3.21493	0.00130477	0.0224505
Mup8	208.199	6.93621	1.14454	6.06028	1.35887e-09	1.04446e-07
C1qtnf7	8.25604	-4.38464	1.2386	-3.53999	0.00040014	0.00876485
Cyp2c40	1719.68	-6.51384	0.493936	-13.1876	1.03373e-39	4.7389e-37
Cyp2c68	2399.52	-1.45374	0.17652	-8.23556	1.78722e-16	2.49356e-14
Sardh	10871.4	-0.623704	0.117334	-5.31564	1.06284e-07	6.03654e-06
Slc22a26	1152.83	-9.1445	0.831163	-11.0021	3.73527e-28	9.98873e-26
Trim24	498.885	-1.81531	0.176109	-10.3079	6.49101e-25	1.46173e-22
Cyp3a59	935.454	-1.27867	0.182007	-7.02536	2.13509e-12	2.22814e-10
Car3	42382.6	0.6713	0.104632	6.41581	1.40072e-10	1.2231e-08
Mmp14	384.648	-1.23654	0.24203	-5.10903	3.23821e-07	1.67603e-05
Fam134b	688.328	-0.869309	0.173159	-5.02029	5.15934e-07	2.54712e-05
Npc2	730.732	-0.65379	0.137165	-4.76645	1.87502e-06	8.41529e-05
Gtpbp4	507.673	0.756874	0.205348	3.68581	0.000227973	0.00545944
Sult2a8	7619.89	1.08882	0.16993	6.40745	1.47972e-10	1.28336e-08
Rtn2	9.6597	-3.83855	1.1899	-3.22595	0.00125557	0.0218381
Atg16l2	40.6189	2.23074	0.649265	3.43579	0.00059083	0.0121148
Ugt1a5	1385.99	-2.04593	0.1922	-10.6448	1.84319e-26	4.54984e-24
Gm12718	33.7265	8.68864	0.905236	9.59821	8.13464e-22	1.58206e-19
Bax	132.711	0.77408	0.220062	3.51756	0.00043554	0.00938018
Agt	9567.99	-0.978431	0.109495	-8.93587	4.03987e-19	6.40194e-17
Wfdc1	65.2486	-1.33579	0.401006	-3.33109	0.000865081	0.0163297
Pygo1	4.58598	-5.5491	1.6255	-3.41377	0.000640695	0.012992
Mup14	11573.3	6.10623	0.762863	8.00435	1.20099e-15	1.58927e-13
Igtp	462.749	-1.22472	0.204512	-5.98848	2.11805e-09	1.58066e-07
Evc2	26.5988	-3.84829	0.735017	-5.23565	1.64404e-07	9.03671e-06
Vnn3	724.203	-0.965562	0.184944	-5.22084	1.78113e-07	9.64666e-06
Pbx1	162.474	-1.05647	0.252777	-4.17947	2.92188e-05	0.000937631
Trp53inp2	2517.1	0.64384	0.159411	4.03886	5.37115e-05	0.00156691
C4a	462.556	3.94386	0.306161	12.8816	5.71016e-38	2.22108e-35
Rfk	511.225	-0.71423	0.167665	-4.25986	2.04552e-05	0.000699307
Rbm27	244.205	-0.677019	0.204257	-3.31454	0.000917953	0.0171512
Susd4	200.598	3.38437	0.311551	10.8629	1.73073e-27	4.44312e-25
Lepr	64.0143	-2.97066	0.598808	-4.96095	7.01476e-07	3.38502e-05
Sult3a1	405.776	-12.0145	0.812316	-14.7904	1.68966e-49	9.85838e-47
Oit3	325.872	-0.740082	0.229835	-3.22007	0.00128161	0.0221409
Rsph4a	14.6423	-4.05748	1.05404	-3.84944	0.000118389	0.00308243
Ttc39c	2067.93	2.30128	0.155076	14.8397	8.1097e-50	4.95696e-47
Rassf3	477.738	1.09838	0.20875	5.26169	1.42741e-07	7.9662e-06
2310067B10Rik	434.933	-0.668589	0.209781	-3.18709	0.00143713	0.0242087
Lmbr1l	62.0821	1.40893	0.478105	2.94691	0.00320966	0.0455264
Bcor	213.565	-0.984211	0.256763	-3.83316	0.00012651	0.00328056
Lrg1	2446.23	0.690989	0.18086	3.82057	0.000133144	0.00343179
Clic5	39.5619	2.25787	0.762587	2.96081	0.00306836	0.0438435
Rcan2	130.83	-1.60227	0.382397	-4.19006	2.78877e-05	0.000901678
Nars	1231.05	0.604378	0.140764	4.29355	1.75837e-05	0.00061668
Sbk1	328.334	-1.39644	0.304775	-4.58187	4.60846e-06	0.000183709
Mup13	1867.62	3.78709	0.473953	7.99045	1.34451e-15	1.76103e-13
Cyp4a10	6278.61	-2.13965	0.282542	-7.57286	3.65083e-14	4.50597e-12
Ecm1	2798.44	-1.05579	0.142253	-7.42189	1.15462e-13	1.37228e-11
Stat5b	530.417	-0.69491	0.188203	-3.69234	0.000222197	0.00533107
Gstm2	1066.17	-1.00129	0.19386	-5.16502	2.40416e-07	1.26474e-05
Jup	598.313	-0.589857	0.156776	-3.76242	0.000168274	0.00422695
Timd4	123.97	-1.06354	0.316899	-3.3561	0.000790496	0.0151671
Pdk1	1092.14	-0.650655	0.183647	-3.54296	0.000395668	0.00868171
Cyp7b1	2161.42	3.48311	0.173289	20.1	7.38253e-90	2.36906e-86
Serpina9	14.4716	3.71327	1.02253	3.63144	0.000281845	0.00649508
Serpina1e	84744	3.69663	0.689739	5.35946	8.34707e-08	4.82626e-06
Serpina3k	100333	1.74607	0.143937	12.1308	7.25541e-34	2.38796e-31
Ces1g	3795.74	-0.923023	0.166213	-5.55326	2.80384e-08	1.80855e-06
Serpina3c	4.86945	5.52511	1.54407	3.57829	0.000345855	0.00773413
Sult2a7	52.3486	-3.90882	1.01534	-3.84975	0.000118237	0.00308243
Nqo1	124.107	-1.64572	0.348248	-4.72573	2.29294e-06	0.000101141
Olfm2	5.58279	5.72236	1.58693	3.60594	0.00031103	0.00709126
Stard8	109.578	-1.16405	0.307389	-3.78688	0.000152548	0.00387745
Atp2a1	39.378	-6.81549	1.94018	-3.51281	0.000443399	0.00950163
Slc29a1	2883.58	-0.825957	0.175552	-4.7049	2.53991e-06	0.000109038
Ccnf	135.086	1.56512	0.332449	4.70785	2.50338e-06	0.000108473
1600002H07Rik	924.252	1.13294	0.29934	3.78478	0.000153846	0.00389737
Saa1	414.445	1.61386	0.368982	4.37381	1.22096e-05	0.000445234
Saa4	5979.38	0.874815	0.178436	4.90268	9.45361e-07	4.49431e-05
Lyrm1	36.8931	2.00458	0.556565	3.60171	0.000316136	0.00716947
Sult2a1	732.884	-8.79901	1.27601	-6.89574	5.35854e-12	5.41593e-10
Sult2a5	90.2266	-9.84704	0.797779	-12.3431	5.30922e-35	1.7934e-32
Gm20319	1065.15	0.696765	0.150206	4.63874	3.50538e-06	0.000145145
Slc7a4	13.8273	-2.66767	0.901753	-2.95831	0.0030933	0.0441173
Slx4	55.6536	1.35544	0.422577	3.20754	0.00133874	0.0228207
Tmsb10	155.286	-0.835178	0.2424	-3.44545	0.000570104	0.011784
Idi1	2942.5	-0.821515	0.199724	-4.11325	3.90124e-05	0.0011883
Hspb7	22.5038	-7.47496	2.19283	-3.40882	0.000652437	0.0131059
Abcc3	2891.98	-0.885336	0.164378	-5.38598	7.2049e-08	4.23815e-06
Mfsd2a	551.351	-1.49898	0.410378	-3.65267	0.000259523	0.00609844
Idh2	1758.15	-0.782245	0.114447	-6.83501	8.20001e-12	8.09656e-10
Hc	12339.3	0.589879	0.120786	4.88368	1.04121e-06	4.87774e-05
Sult1c2	90.5645	-1.94883	0.353809	-5.50816	3.62608e-08	2.28159e-06
Slc35b1	364.191	0.711245	0.232782	3.05542	0.00224746	0.0346088
Gpd1	4583.14	0.595125	0.15353	3.87628	0.000106065	0.00283075
Rarres1	319.501	1.75303	0.17369	10.0929	5.94077e-24	1.27093e-21
Bahd1	149.675	-0.768923	0.256432	-2.99854	0.00271276	0.0398866
Disp2	39.8666	-2.04078	0.615006	-3.31831	0.000905627	0.0169703
Mrc1	395.691	-0.651268	0.216891	-3.00274	0.00267557	0.0395209
Timm9	134.18	0.766231	0.232049	3.30203	0.000959888	0.0176995
Aatk	54.7791	2.63573	0.612962	4.29999	1.70806e-05	0.000602326
Pdia3	5360.68	0.690223	0.168125	4.10542	4.03573e-05	0.00122176
Nat8	338.303	4.84406	0.670761	7.22174	5.13277e-13	5.77932e-11
Cpsf2	289.264	1.02988	0.23335	4.41344	1.01741e-05	0.000375273
D16Ertd472e	124.667	0.919922	0.252059	3.64963	0.000262615	0.00614012
Sqle	1205.58	-0.960785	0.178088	-5.395	6.85249e-08	4.05339e-06
Fads1	6531.42	-0.765583	0.137291	-5.57635	2.45623e-08	1.60041e-06
Atg101	292.869	0.6772	0.226267	2.99293	0.00276314	0.0404421
Man2b2	705.177	-0.849523	0.143756	-5.90947	3.43203e-09	2.47492e-07
Sult2a2	981.748	-13.2893	0.748932	-17.7444	1.90592e-70	2.71827e-67
Slc35e3	163.952	1.48702	0.302075	4.92268	8.53649e-07	4.08859e-05
Orm2	455.223	-0.893052	0.279226	-3.19831	0.00138235	0.0234087
Ces3b	4660.93	1.1747	0.115864	10.1386	3.72576e-24	8.10573e-22
Cyp3a41a	160.981	-10.6808	1.12434	-9.49957	2.1076e-21	3.97841e-19
Dbf4	35.6485	1.64898	0.565384	2.91657	0.00353908	0.0489521
Tead1	145.512	-1.19195	0.307568	-3.87539	0.000106452	0.0028349
E330033B04Rik	5.65893	4.98338	1.49768	3.3274	0.000876589	0.0165033
2200002D01Rik	73.0018	1.40854	0.364961	3.85943	0.000113652	0.00300791
Mug1	24298.4	0.813847	0.127127	6.40185	1.53502e-10	1.32238e-08
Arrb1	120.314	-0.922082	0.283893	-3.24799	0.00116224	0.020647
Ildr2	700.896	-1.77485	0.345558	-5.13618	2.80377e-07	1.45705e-05
St3gal3	833.507	0.650173	0.13982	4.65006	3.31845e-06	0.000139201
Hsd17b7	831.19	-0.662305	0.203724	-3.251	0.00115	0.0205305
Ola1	482.495	0.663223	0.197567	3.35694	0.000788089	0.0151436
Cyp2a22	1109.55	-8.29037	0.255854	-32.4027	2.51453e-230	1.61382e-226
Egr1	179.974	-1.71337	0.533323	-3.21264	0.00131522	0.0225397
Mcm10	597.856	1.79162	0.265878	6.73851	1.60016e-11	1.55603e-09
Mbl2	4577.04	-0.744714	0.138307	-5.38452	7.26389e-08	4.23815e-06
Dhcr7	2045.4	-0.6249	0.187281	-3.33669	0.000847817	0.016051
Stambpl1	17.1555	-3.06862	0.953318	-3.21888	0.00128691	0.0222026
Mir5125	27.6785	1.84929	0.574825	3.21713	0.00129481	0.0223091
Agtr1a	1095.74	-0.657792	0.155338	-4.23458	2.28983e-05	0.000765422
Sdc3	683.408	-0.799932	0.166397	-4.80736	1.52937e-06	7.01108e-05
Il18bp	169.365	-0.782519	0.237017	-3.30153	0.000961589	0.0176995
Wdr83	141.653	0.921515	0.220017	4.18839	2.80939e-05	0.000906063
Papss2	6826.57	-1.22412	0.144578	-8.46683	2.52153e-17	3.76353e-15
Unc79	8.08404	-4.44472	1.32979	-3.34242	0.000830519	0.0158403
Atp2b2	39.9464	-2.99583	0.739693	-4.0501	5.11963e-05	0.00150724
Tanc1	153.875	-0.859123	0.284897	-3.01556	0.00256507	0.0382852
Evc	36.8866	-2.61943	0.501039	-5.22799	1.71359e-07	9.32017e-06
Serpina3m	4340.07	-1.28959	0.159451	-8.08767	6.08144e-16	8.1314e-14
App	601.022	-0.694444	0.131283	-5.28967	1.22536e-07	6.92892e-06
Cib3	48.3544	5.60494	0.673888	8.31732	8.99746e-17	1.29766e-14
Tiam2	150.181	0.783474	0.236729	3.30958	0.00093436	0.0173818
Glyat	2608.5	0.629464	0.113669	5.5377	3.06462e-08	1.95708e-06
Slc22a30	1489.79	0.775015	0.122629	6.31999	2.61572e-10	2.23836e-08
Mvd	441.513	-1.31865	0.292309	-4.51114	6.44788e-06	0.000245593
Sh2d4a	122.939	-1.89236	0.35994	-5.25742	1.46088e-07	8.11771e-06
Kctd15	58.6246	1.29653	0.411612	3.14987	0.00163342	0.0267091
Tpmt	554.261	0.8718	0.142416	6.12151	9.26932e-10	7.29945e-08
Zfp395	511.609	-0.669481	0.202376	-3.30811	0.000939278	0.0174228
Hspa13	283.771	0.855721	0.268122	3.19154	0.00141518	0.0239016
Cyp2b10	757.323	-2.98267	0.510195	-5.84613	5.03148e-09	3.54858e-07
Akr1b7	25.9347	-5.24552	0.786343	-6.67079	2.54436e-11	2.41922e-09
Cux2	154.895	-6.63313	1.01053	-6.56405	5.23671e-11	4.80131e-09
Fmo2	391.772	-2.32347	0.428977	-5.41629	6.08475e-08	3.64971e-06
Sult2a6	8.08194	-6.36556	1.46336	-4.34997	1.36157e-05	0.000486826
Cyp2c37	4204.89	-1.92311	0.124168	-15.4879	4.18674e-54	3.58273e-51
Mcts1	134.68	1.22707	0.257116	4.77243	1.82016e-06	8.25384e-05
Chpt1	1406.54	0.869742	0.158491	5.48763	4.07369e-08	2.52608e-06
Ppl	436.752	-1.28857	0.247571	-5.20486	1.94145e-07	1.03479e-05
Tenm3	278.952	-0.731511	0.217865	-3.35764	0.000786108	0.0151282
Rbm20	18.818	-2.3084	0.684783	-3.371	0.000748955	0.0145728
Pvrl2	457.836	0.649238	0.199692	3.25119	0.00114923	0.0205305
Esr1	375.104	-1.01198	0.247519	-4.08849	4.34192e-05	0.00130522
Cspg5	23.7819	6.65416	0.993114	6.7003	2.07997e-11	2.00741e-09
Nox4	370.171	1.74434	0.31176	5.59513	2.20461e-08	1.4512e-06
Tcaim	259.689	0.769815	0.24237	3.1762	0.00149218	0.0248748
Zfp36l1	2589.1	-0.790608	0.198045	-3.99206	6.55025e-05	0.00186842
St3gal1	1464.96	-0.631585	0.148601	-4.2502	2.13583e-05	0.000725277
Egfr	3362.04	2.04224	0.175612	11.6293	2.92611e-31	8.73478e-29
Nav2	635.195	-0.760668	0.237093	-3.20831	0.00133517	0.0227902
Moxd1	78.2778	9.90572	1.10231	8.98634	2.55589e-19	4.15283e-17
Insc	137.986	1.59933	0.428691	3.73074	0.000190918	0.00471274
Ephx2	6516.74	0.642933	0.097011	6.62742	3.41597e-11	3.17735e-09
Emp2	145.04	-1.66591	0.353896	-4.70733	2.50985e-06	0.000108473
Cadm4	61.7169	1.73197	0.434718	3.98413	6.77288e-05	0.00191491
Glo1	3169.78	0.637962	0.134699	4.73619	2.17769e-06	9.67224e-05
Card10	118.634	-0.944178	0.242426	-3.89471	9.83149e-05	0.00266239
Csad	1941.32	1.26153	0.364135	3.46445	0.000531318	0.0110714
Mfge8	113.513	-0.974068	0.308238	-3.16012	0.00157704	0.0259857
Ntn1	116.478	-1.08909	0.321754	-3.38486	0.000712149	0.0140417
Hmgcr	2452.71	-1.06717	0.342761	-3.11344	0.00184923	0.0295233
Sall1	617.117	-1.43051	0.199779	-7.1605	8.03862e-13	8.74438e-11
Dnaaf3	4.3578	-4.70425	1.55732	-3.02073	0.00252169	0.0378136
Kdr	406.451	-0.664274	0.150613	-4.41046	1.03152e-05	0.000379388
Heg1	107.153	-1.13239	0.325614	-3.47771	0.00050572	0.0105896
Esrrg	42.488	-2.93096	0.715745	-4.09498	4.22204e-05	0.00127515
Dleu2	96.074	-1.83847	0.281443	-6.53231	6.4763e-11	5.7729e-09
Eci3	58.3971	-9.21663	0.88805	-10.3785	3.10604e-25	7.38317e-23
8430419L09Rik	381.522	-0.634019	0.19292	-3.28643	0.00101465	0.0183696
Rcc2	233.458	0.981768	0.321164	3.05691	0.00223634	0.0345852
Ehhadh	4233.41	-0.604154	0.164423	-3.6744	0.000238408	0.00568091
Padi2	5.6854	-5.11767	1.62907	-3.14146	0.00168109	0.0274186
Rabl3	154.48	-0.925544	0.295273	-3.13453	0.00172128	0.0278969
Lama3	70.7717	2.98961	0.816313	3.66234	0.000249923	0.00594075
Sgk1	255.924	-1.17003	0.277628	-4.21436	2.50483e-05	0.00082653
Cdk2ap2	429.978	0.677637	0.191913	3.53096	0.000414052	0.00902338
2610008E11Rik	135.87	-0.808154	0.263308	-3.06923	0.0021461	0.0334719
Dock7	183.701	-0.931009	0.261067	-3.56617	0.000362242	0.00804453
Cyp17a1	1299.14	-5.29566	0.361059	-14.667	1.04809e-48	5.60553e-46
Shisa5	418.013	-0.695645	0.174512	-3.98623	6.71301e-05	0.00190412
Dxo	161.523	0.921211	0.255822	3.60098	0.000317021	0.00717686
Sertad4	5.61887	4.96073	1.46369	3.38919	0.000701006	0.013886
Abcb10	311.141	1.12886	0.24221	4.66066	3.15191e-06	0.000133619
Cml5	218.932	5.66064	1.03771	5.45493	4.89917e-08	2.99456e-06
C1qa	557.353	-0.734259	0.195971	-3.74677	0.000179126	0.00446458
Slc6a12	1116.46	-0.783927	0.145165	-5.40023	6.65555e-08	3.97107e-06
Acss3	178.747	-1.9065	0.311046	-6.12932	8.82561e-10	6.99293e-08
H2-Aa	266.462	-0.873875	0.283775	-3.07947	0.00207371	0.0324612
Fads2	9623.66	-0.653299	0.168047	-3.8876	0.00010124	0.00273007
Sdc1	3067.25	-1.00932	0.141967	-7.10954	1.16435e-12	1.22504e-10
Tmem30a	1590.4	0.727359	0.119018	6.11131	9.88159e-10	7.73415e-08
Gstp2	142.065	3.62742	0.591665	6.13087	8.73983e-10	6.96798e-08
Hcrtr2	5.35325	6.03118	1.54365	3.9071	9.34106e-05	0.00254657
Rarb	47.4749	-1.681	0.433666	-3.87626	0.000106076	0.00283075
Bche	1575.67	-1.08169	0.139719	-7.74194	9.79101e-15	1.24433e-12
Asns	39.7531	4.45826	0.694669	6.41781	1.38249e-10	1.21545e-08
Adssl1	316.241	-0.878094	0.196786	-4.46218	8.11291e-06	0.000303607
Fam84a	23.9058	-2.42423	0.822816	-2.94626	0.0032164	0.0455264
Scpep1	649.507	-0.902236	0.173052	-5.21366	1.85155e-07	9.98593e-06
Fmo4	91.9274	-1.40251	0.422386	-3.32044	0.000898763	0.0168663
Pyroxd2	292.494	0.861088	0.180971	4.75816	1.95369e-06	8.73782e-05
Xist	3825.56	-13.2881	0.597758	-22.2299	1.76386e-109	7.54698e-106
Kdm5d	90.7076	10.1193	0.802841	12.6043	1.99818e-36	7.12464e-34
P2ry4	94.2636	-1.24518	0.342381	-3.63683	0.000276014	0.00639158
Memo1	207.006	0.860267	0.29194	2.94673	0.00321154	0.0455264
Mup11	5133.35	5.54659	0.537093	10.327	5.31726e-25	1.21879e-22
Adh6-ps1	280.309	1.768	0.321737	5.49516	3.90363e-08	2.44424e-06
Adh4	1174.64	0.985437	0.195065	5.05185	4.37553e-07	2.20252e-05
Reln	628.98	-0.851609	0.155139	-5.48933	4.03453e-08	2.51394e-06
Srp14	430.203	0.592701	0.179785	3.29673	0.000978188	0.0178606
Atp6v0d2	225.447	-4.18864	0.307187	-13.6355	2.46281e-42	1.17084e-39
Slc43a2	113.433	-1.08973	0.294979	-3.69428	0.000220508	0.00531038
Tm6sf2	383.809	-0.972364	0.193275	-5.03099	4.87944e-07	2.44226e-05
Sulf2	239.96	-1.13941	0.217326	-5.24286	1.58106e-07	8.74762e-06
Capn8	31.3255	8.58374	0.977715	8.77939	1.64361e-18	2.54185e-16
Grhpr	1372.21	0.73495	0.160399	4.58201	4.60531e-06	0.000183709
Hpd	30325.8	-0.795891	0.111074	-7.16543	7.75445e-13	8.50736e-11
Nek6	501.233	0.883303	0.212181	4.16297	3.14135e-05	0.000990721
Irf1	419.225	-0.748801	0.17447	-4.29185	1.77187e-05	0.00061972
Ccnd1	440.736	-1.68449	0.39485	-4.26616	1.98868e-05	0.000689911
Bmyc	41.0242	1.77124	0.470372	3.76561	0.000166145	0.00418164
Ugt2b5	6869.19	0.932644	0.159139	5.86055	4.61342e-09	3.28988e-07
Ifi44	33.5373	-2.07299	0.607841	-3.41042	0.000648618	0.0130703
Comt	6736.5	0.779012	0.134225	5.80376	6.48441e-09	4.45101e-07
Hes6	649.955	1.10472	0.192358	5.74306	9.29806e-09	6.28157e-07
Acss2	4088.69	-0.946591	0.198495	-4.76884	1.85293e-06	8.34535e-05
Mup21	941.908	5.78303	0.453859	12.7419	3.4582e-37	1.26827e-34
Sytl5	35.3926	-6.36614	0.854777	-7.44771	9.49727e-14	1.13932e-11
Pcp4l1	304.67	-1.75737	0.297004	-5.917	3.27873e-09	2.37772e-07
Uvrag	300.099	0.743155	0.234085	3.17472	0.00149982	0.0249065
Slc16a5	460.858	-2.61476	0.481149	-5.43441	5.49786e-08	3.31317e-06
42984	41.6199	-2.68022	0.680372	-3.93934	8.17044e-05	0.00227991
Vps37a	463.765	0.617889	0.145761	4.23904	2.24476e-05	0.000754285
Aldh3b3	18.2567	-7.17093	1.00327	-7.14752	8.83566e-13	9.53063e-11
Zfp445	861.346	1.22233	0.1606	7.611	2.71988e-14	3.42278e-12
Abcb1a	146.014	-2.4374	0.437693	-5.56875	2.56576e-08	1.66334e-06
Clec2h	93.9709	1.97272	0.524686	3.75981	0.00017004	0.00425464
Abcg2	771.151	1.45625	0.127743	11.3998	4.19121e-30	1.16953e-27
Mt2	475.129	-5.60624	1.00388	-5.58457	2.34275e-08	1.53427e-06
Mat1a	40579.1	-1.13346	0.123415	-9.18414	4.14833e-20	7.19567e-18
Sigirr	154.928	-0.874378	0.237975	-3.67425	0.000238549	0.00568091
Txnip	652.198	-0.708287	0.216118	-3.27732	0.00104796	0.0189194
Sparcl1	95.8952	-1.28305	0.376184	-3.41071	0.000647948	0.0130703
Cxcl9	310.327	-1.57705	0.438914	-3.59307	0.000326802	0.0073446
Ociad2	257.323	1.17521	0.206454	5.69234	1.25311e-08	8.4214e-07
Scamp5	120.88	0.942362	0.248328	3.79482	0.000147748	0.00377037
C8b	4696.13	1.70437	0.149183	11.4247	3.14765e-30	8.9785e-28
Csf1r	443.591	-0.899658	0.193431	-4.65106	3.30231e-06	0.000138979
Ankrd46	370.57	0.763597	0.222031	3.43914	0.000583558	0.0119849
Rad51b	47.4196	-3.34224	0.950328	-3.51694	0.000436558	0.00938637
Ptprj	889.72	-0.61169	0.147596	-4.14436	3.40768e-05	0.00106426
Lbp	1489.15	-0.817601	0.155022	-5.2741	1.33409e-07	7.47787e-06
Inhbe	549.717	0.937308	0.231995	4.04021	5.34042e-05	0.0015615
Zfp872	6.96005	4.56654	1.24924	3.65546	0.000256722	0.00608121
Cyp2c38	1056.39	-1.86125	0.313414	-5.93863	2.8742e-09	2.09621e-07
Map4k4	168.779	-1.11217	0.318288	-3.49424	0.000475418	0.0100535
Gm4956	154.048	4.97367	1.02774	4.83943	1.30211e-06	6.01217e-05
Fam135a	273.901	1.00608	0.224145	4.48851	7.17226e-06	0.00026998
Keg1	1588.23	2.2892	0.155862	14.6873	7.77248e-49	4.33772e-46
Nars2	216.955	0.778456	0.255002	3.05275	0.00226756	0.0348163
Nt5e	304.351	-2.96445	0.32679	-9.07141	1.17487e-19	1.95852e-17
Dhrs7	434.963	-0.80627	0.17101	-4.71476	2.41999e-06	0.000105656
AW112010	1113.27	-0.608792	0.155409	-3.91736	8.95223e-05	0.00247653
Slc35d2	332.328	0.688953	0.169449	4.06586	4.78565e-05	0.00142526
Mup17	14104.9	3.9655	0.432769	9.16308	5.04357e-20	8.63189e-18
Rtn4	579.038	-1.37743	0.174943	-7.87361	3.44551e-15	4.46734e-13
Actl6a	160.37	0.719133	0.244415	2.94226	0.00325827	0.0457199
Slc25a17	429.019	0.702763	0.179872	3.90702	9.34431e-05	0.00254657
Pde4d	94.6803	-1.41212	0.3189	-4.42811	9.50623e-06	0.000351648
Gm16551	120.975	1.68918	0.344909	4.89746	9.70839e-07	4.59052e-05
Cfap20	223.895	0.728339	0.188989	3.85386	0.000116271	0.00305205
Serpina6	8325.51	-1.6309	0.346296	-4.70955	2.48259e-06	0.000108022
Cyp3a44	240.13	-10.8964	0.93425	-11.6633	1.96328e-31	6.00016e-29
Itga1	222.116	-0.720853	0.241251	-2.98798	0.0028083	0.0409124
Mup16	1612.83	3.65229	0.44961	8.12323	4.53923e-16	6.19847e-14
Slc22a27	287.238	-6.03651	0.659352	-9.15521	5.42504e-20	9.16261e-18
Slc22a29	32.4942	-3.87266	0.834087	-4.64299	3.43399e-06	0.000143579
St3gal6	46.87	-2.50749	0.675661	-3.71117	0.000206305	0.00504405
Ces1c	37384.8	-0.822474	0.11219	-7.33108	2.28302e-13	2.66408e-11
Tmed9	424.923	0.695186	0.177779	3.9104	9.21448e-05	0.00253396
Dnase1l3	678.562	-0.639665	0.191564	-3.33917	0.000840303	0.0160032
9030619P08Rik	470.209	-3.37846	0.294809	-11.4598	2.10009e-30	6.12652e-28
Gbp3	111.699	-2.20999	0.44171	-5.00325	5.63719e-07	2.7618e-05
Notch2	511.039	-0.736648	0.159166	-4.62818	3.68888e-06	0.000152252
Prom1	35.753	-2.86981	0.68886	-4.16602	3.09962e-05	0.000979968
Col27a1	559.107	2.11417	0.420383	5.02915	4.92653e-07	2.44226e-05
Enpep	1251.78	-0.602819	0.131997	-4.56693	4.94928e-06	0.000195474
Hao1	2216.34	1.40311	0.131211	10.6936	1.09106e-26	2.74604e-24
Mup7	62679	4.13461	1.36253	3.0345	0.00240932	0.0365717
Hsd3b5	1612.56	7.63538	0.84215	9.06654	1.22859e-19	2.02181e-17
Acaca	1406.36	-0.599234	0.14703	-4.0756	4.58963e-05	0.00137325
Serpina4-ps1	1355.17	6.04422	1.1767	5.13657	2.798e-07	1.45705e-05
Fnbp1l	210.133	0.623151	0.208921	2.98271	0.00285713	0.0412532
Ugt2b1	5589.42	1.92487	0.127683	15.0753	2.3531e-51	1.5897e-48
2610305D13Rik	9.18066	5.41309	1.41243	3.83246	0.000126868	0.00328321
Wipi1	130.604	0.93239	0.291494	3.19866	0.00138066	0.0234087
Ctsb	8241.03	-0.644922	0.106636	-6.04786	1.46779e-09	1.12146e-07
Isy1	252.104	0.624609	0.214405	2.91321	0.00357729	0.0493212
Trim80	18.1991	-3.34951	0.993005	-3.37311	0.000743247	0.014499
Snhg11	62.33	3.19294	0.61347	5.20472	1.94284e-07	1.03479e-05
Cdo1	18454.9	-0.616233	0.133701	-4.60903	4.04557e-06	0.000164854
Srd5a1	843.884	1.49842	0.150067	9.985	1.77299e-23	3.73084e-21
Slco1a4	1431.82	-2.01454	0.32225	-6.25149	4.06554e-10	3.43324e-08
Fzd4	272.462	-0.683974	0.227052	-3.01241	0.00259182	0.0385261
Fam188a	262.86	0.866889	0.257222	3.3702	0.000751138	0.0145864
Tmem98	182.547	-1.3228	0.219011	-6.03989	1.54216e-09	1.17131e-07
Ly6c1	7.13063	-4.69316	1.28534	-3.6513	0.000260914	0.00611148
Gabrb3	19.8323	4.91321	1.56886	3.1317	0.00173795	0.0280961
Fam19a2	19.6706	-6.91363	1.05824	-6.53316	6.43976e-11	5.7729e-09
Slc16a7	672.46	-1.46915	0.226262	-6.49311	8.40808e-11	7.44318e-09
Rcn3	67.5163	-1.02067	0.326722	-3.12397	0.00178429	0.0287367
Mtch1	619.017	-0.667017	0.161559	-4.12861	3.64955e-05	0.00112071
Uba5	278.03	1.04339	0.263674	3.95713	7.58561e-05	0.00213061
Fam46a	137.132	-0.792918	0.250296	-3.16792	0.00153532	0.0254289
Slc41a2	249.186	1.54915	0.500176	3.09722	0.00195344	0.030766
Ccdc9	197.779	0.708516	0.219382	3.2296	0.00123962	0.0216193
Cyp39a1	634.358	-1.46999	0.239547	-6.13657	8.4323e-10	6.80736e-08
Ldhd	1541.87	0.642904	0.142791	4.50242	6.71838e-06	0.000254387
Rps28	850.884	-0.616936	0.181587	-3.39747	0.000680121	0.013577
Etnk1	810.588	0.791834	0.175628	4.50859	6.52591e-06	0.00024783
Sult1e1	14.6955	-6.86156	1.35374	-5.06859	4.00776e-07	2.02534e-05
Pdia6	2429.12	0.824481	0.180816	4.55979	5.1205e-06	0.000200645
Olig1	50.4158	1.90887	0.61476	3.10507	0.00190236	0.0300722
Ces1b	1417.52	-0.760678	0.153549	-4.95396	7.27182e-07	3.49592e-05
Pam	118.171	-0.875798	0.270368	-3.23928	0.00119832	0.0211026
Bmper	5.55607	-5.05178	1.61823	-3.12179	0.00179757	0.028878
Mtif2	326.399	0.669577	0.215966	3.10038	0.00193272	0.0304771
C3	101687	-1.05612	0.117564	-8.98343	2.6246e-19	4.21118e-17
AI607873	81.5197	-1.09685	0.304968	-3.59661	0.000322389	0.00727274
Tsc22d1	380.867	1.79465	0.300898	5.96432	2.45655e-09	1.8122e-07
Slc10a1	8754.85	-0.593106	0.14093	-4.20853	2.57038e-05	0.000843822
Chrm3	7.62075	5.09425	1.30347	3.90821	9.29832e-05	0.00254484
Dsc2	533.264	-0.801802	0.216285	-3.70715	0.000209605	0.00509733
Smarcal1	116.206	-1.15884	0.352495	-3.28752	0.00101072	0.0183243
Csrp1	156.063	-0.963808	0.217574	-4.42979	9.43254e-06	0.000350024
Mmp15	396.604	0.720034	0.213881	3.36652	0.000761226	0.0147155
Sorbs3	723.698	-1.0596	0.194143	-5.45785	4.81942e-08	2.95991e-06
Zbp1	104.544	-1.26321	0.382717	-3.30063	0.000964691	0.0176995
Crip2	773.086	-0.797955	0.252547	-3.15963	0.0015797	0.0259961
Pnn	732.431	0.649933	0.188563	3.44677	0.00056733	0.0117456
Ppp1r9a	74.0253	2.59985	0.535808	4.8522	1.22101e-06	5.65806e-05
Pon1	11101	-0.656616	0.118754	-5.52923	3.21635e-08	2.04382e-06
Homer2	504.237	-0.699187	0.229186	-3.05074	0.00228281	0.0349667
Vmp1	869.541	0.639678	0.127195	5.0291	4.92791e-07	2.44226e-05
Dhcr24	8832.51	-1.0413	0.139629	-7.45763	8.80944e-14	1.06677e-11
5530601H04Rik	52.1859	-1.15527	0.381593	-3.02748	0.00246599	0.0372393
Ece1	2801.17	-0.638088	0.109683	-5.81754	5.97192e-09	4.12126e-07
Rdh16	1029.6	-1.18114	0.133361	-8.85675	8.23826e-19	1.28959e-16
Sdr9c7	620.354	1.62704	0.225928	7.20159	5.95158e-13	6.643e-11
Serp1	2246.58	0.872034	0.141663	6.15568	7.47571e-10	6.11199e-08
Zfhx4	301.2	-0.72471	0.214667	-3.37597	0.000735558	0.0144147
Ugt2b35	1759.37	1.23484	0.172192	7.17133	7.42718e-13	8.21855e-11
Cadm1	447.745	-0.667014	0.14629	-4.55952	5.12711e-06	0.000200645
Maob	4377.8	-0.752609	0.109831	-6.85245	7.25941e-12	7.27983e-10
Erg	87.1591	-1.10318	0.281871	-3.91378	9.08619e-05	0.00250818
Stbd1	594.851	0.748179	0.21403	3.49567	0.000472879	0.0100328
Mgst1	31122.9	0.645785	0.111694	5.78174	7.39335e-09	5.04793e-07
Ankrd2	8.82208	-4.58803	1.32465	-3.46357	0.000533066	0.0110899
Iqgap1	105.986	-1.14509	0.345315	-3.31606	0.000912966	0.0170829
Foxa3	421.126	0.682225	0.203066	3.35961	0.000780516	0.0150431
Zkscan3	239.394	0.825349	0.205791	4.01062	6.05585e-05	0.00174681
Arhgef37	122.304	-0.966125	0.297701	-3.24529	0.00117331	0.0207957
Klb	282.705	-1.06811	0.244509	-4.36839	1.25165e-05	0.000455132
Slc4a4	833.134	-1.16749	0.211361	-5.52365	3.32038e-08	2.09953e-06
Srgap3	82.6898	-2.01358	0.437053	-4.60718	4.08163e-06	0.000165274
Gm38416	14.5543	3.38751	0.972748	3.48241	0.000496925	0.0104224
9430020K01Rik	83.0337	-1.34382	0.326903	-4.11077	3.94347e-05	0.00119665
Scp2	29826.2	1.35556	0.0949734	14.273	3.22342e-46	1.65503e-43
Echdc2	1403.6	0.778974	0.149872	5.1976	2.01881e-07	1.0664e-05
Lrtm1	257.983	-2.15993	0.443816	-4.86673	1.13462e-06	5.27682e-05
Bmp7	50.1777	1.4546	0.48226	3.01621	0.00255958	0.0382476
Ldhb	66.9837	-1.58473	0.480375	-3.29895	0.000970487	0.0177453
Tspan7	199.978	-0.833332	0.233187	-3.57366	0.00035202	0.00784468
Slc25a33	67.9129	1.5123	0.402072	3.76128	0.000169047	0.00423807
Rgs12	40.1462	-2.07178	0.533856	-3.88078	0.000104124	0.0027961
Cers6	107.186	-1.276	0.327243	-3.89924	9.64943e-05	0.00262415
Tmprss2	76.0653	-1.2811	0.302376	-4.23677	2.26757e-05	0.000759961
Zbtb7c	48.0572	3.5439	0.724855	4.88912	1.01288e-06	4.76238e-05
Cyp2c50	12080.9	-0.636329	0.119495	-5.32516	1.00865e-07	5.7799e-06
Dpy19l1	317.252	1.24164	0.213257	5.82225	5.80599e-09	4.02841e-07
B3galt1	303.174	1.24734	0.300831	4.14633	3.37845e-05	0.0010577
Oat	8621.36	-0.924107	0.181142	-5.10157	3.36854e-07	1.72954e-05
Prelp	706.785	-1.06798	0.146565	-7.28672	3.1758e-13	3.6397e-11
Il1rap	2362.95	0.640948	0.125675	5.10005	3.39558e-07	1.73648e-05
Rprd1a	161.374	0.833565	0.258597	3.22342	0.00126671	0.0219723
Slc8b1	507.049	-0.760138	0.241037	-3.15361	0.00161265	0.0264705
Cyp4a12b	837.061	12.6026	0.741874	16.9875	1.01631e-64	1.18594e-61
Cyp4a14	7852.25	-3.74464	0.379434	-9.86902	5.67175e-23	1.1556e-20
Cds2	946.014	-0.659393	0.15977	-4.12715	3.67295e-05	0.0011252
Srebf2	655.312	-0.914773	0.197136	-4.64031	3.47881e-06	0.000144511
Ucp2	312.937	-0.846472	0.194207	-4.35861	1.30889e-05	0.000471935
Enpp3	831.411	0.663972	0.205016	3.23863	0.00120106	0.0211188
Pctp	1266.11	-0.782504	0.1496	-5.23065	1.68919e-07	9.22655e-06
Vipr1	337.244	-0.797362	0.216644	-3.68052	0.000232763	0.00556378
Osgin1	3420.33	0.78944	0.261978	3.01338	0.00258353	0.0384713
2810408I11Rik	6.74366	5.99921	1.19967	5.00073	5.7115e-07	2.78756e-05
Plscr2	344.753	-0.896697	0.224893	-3.98721	6.6854e-05	0.00190274
Lancl1	198.841	0.649369	0.20884	3.10941	0.00187463	0.0298546
Nlrp12	210.749	1.16891	0.268683	4.3505	1.35826e-05	0.000486826
BC021767	18.9017	4.26939	0.93085	4.58655	4.50636e-06	0.000181328
Selenbp2	7658.54	4.96786	0.248157	20.019	3.76149e-89	9.65651e-86
Mettl20	692.647	1.92386	0.205465	9.36345	7.7173e-21	1.41513e-18
Focad	110.368	0.834164	0.244386	3.41331	0.000641786	0.0129936
Serpinb8	51.1858	-1.84053	0.507941	-3.62351	0.000290636	0.0066618
Ces3a	18683.5	1.79539	0.151161	11.8773	1.55297e-32	4.9835e-30
Chtop	527.971	0.585568	0.139915	4.18517	2.84956e-05	0.000916716
Cox19	158.515	0.913031	0.236767	3.85625	0.000115141	0.00302859
Acnat2	527.559	-2.59385	0.255271	-10.1612	2.95538e-24	6.54056e-22
Nudt7	5112.83	2.2843	0.181279	12.601	2.08501e-36	7.2333e-34
BC089597	1450.69	-1.55194	0.159141	-9.75194	1.80981e-22	3.62981e-20
Tcf24	41.339	-3.63457	1.13897	-3.19109	0.00141737	0.0239072
F2r	289.374	1.89662	0.285823	6.63564	3.23099e-11	3.02722e-09
Amotl1	70.3257	-1.23819	0.42084	-2.94218	0.00325909	0.0457199
Clec7a	61.0027	-1.22446	0.365441	-3.35064	0.000806251	0.0154004
Zfp623	145.077	0.711723	0.231696	3.07179	0.00212777	0.0332264
Prlr	3622.36	-2.70878	0.13773	-19.6673	4.1093e-86	8.79116e-83
Rbbp4	714.715	0.633212	0.14926	4.24234	2.21203e-05	0.000747202
Tomm40l	82.5782	1.25174	0.387136	3.23334	0.00122351	0.0214257
Cth	7159.93	-0.803922	0.174394	-4.60979	4.03068e-06	0.00016477
Rpf2	152.185	0.877899	0.287973	3.04854	0.00229954	0.0351392
Ormdl1	249.258	0.718362	0.24055	2.98633	0.00282347	0.0410442
Col4a3	13.9843	-4.74533	1.08754	-4.36335	1.28087e-05	0.000463135
Xkr9	216.65	0.732292	0.197219	3.71309	0.000204746	0.00501573
C6	1803.31	4.53024	0.299356	15.1333	9.767e-52	7.37466e-49
Dapk1	1061.72	-0.633398	0.210419	-3.01018	0.00261091	0.0386993
Il1r1	365.469	0.900069	0.2578	3.49135	0.000480589	0.0101461
Colec10	326.348	-0.853815	0.188036	-4.54069	5.60694e-06	0.000216128
Robo4	111.678	-1.01489	0.288242	-3.52098	0.000429949	0.00929096
Ccdc25	458.67	0.69616	0.214534	3.24498	0.00117458	0.0207957
Slc7a1	9.48737	-5.21163	1.21821	-4.27811	1.88491e-05	0.000657464
Kcp	54.8913	1.49624	0.418425	3.57589	0.000349039	0.00779176
Rap2a	241.889	0.75641	0.200627	3.77023	0.000163095	0.00411293
Ntrk2	93.2111	-3.54227	0.681511	-5.19768	2.01794e-07	1.0664e-05
Fbxo7	165.358	-0.805004	0.217808	-3.69593	0.000219083	0.00529596
Ly6a	97.3702	-1.32147	0.411578	-3.21074	0.00132395	0.0226288
Gm4794	22.4413	-7.83555	0.944751	-8.29378	1.09708e-16	1.56467e-14
Mapk15	147.992	1.48453	0.355398	4.1771	2.95244e-05	0.000945075
Tmem19	815.817	1.08981	0.165983	6.5658	5.17556e-11	4.77938e-09
Rdh11	691.732	-0.999994	0.251759	-3.97203	7.12616e-05	0.00200595
Enpp1	334.528	-0.915861	0.216411	-4.23204	2.31583e-05	0.000772103
Fdft1	2520.4	-0.883482	0.173437	-5.09395	3.50679e-07	1.78624e-05
Dab2	232.633	-0.744209	0.225112	-3.30595	0.000946536	0.0175321
Xbp1	2225.51	0.807549	0.131632	6.1349	8.52125e-10	6.83617e-08
Hexb	153.378	-1.67369	0.250322	-6.68615	2.29112e-11	2.19468e-09
Cmas	345.79	0.842923	0.225738	3.73408	0.000188401	0.00465956
Cmah	1665.86	1.36216	0.14734	9.24498	2.35285e-20	4.19462e-18
Chek1	4.60662	4.39732	1.43926	3.05526	0.00224866	0.0346088
Slc17a4	333.548	-1.36125	0.299671	-4.54249	5.55932e-06	0.000214938
Slco1a1	2195.02	3.50567	0.37215	9.42004	4.50931e-21	8.38862e-19
C9	6494.68	1.78397	0.172593	10.3363	4.82818e-25	1.12681e-22
Gm13152	64.0779	2.0379	0.485345	4.19886	2.68259e-05	0.000876177
Col14a1	450.766	-0.861557	0.201948	-4.26623	1.98807e-05	0.000689911
Lhpp	692.731	-0.867794	0.234122	-3.70659	0.000210072	0.00509733
Ahcyl2	170.748	1.03207	0.290478	3.55299	0.000380884	0.00841485
Gbp6	155.741	-1.3492	0.408222	-3.30506	0.000949562	0.0175628
Sult1d1	1817.24	-0.903112	0.171052	-5.27974	1.29364e-07	7.28296e-06
C8a	5265.24	2.33845	0.181282	12.8995	4.52944e-38	1.81687e-35
Lect2	1339.65	-1.02029	0.177205	-5.75769	8.52717e-09	5.79126e-07
Commd6	223.461	0.616668	0.209577	2.94244	0.00325641	0.0457199
Scara5	93.2977	3.97997	1.32597	3.00155	0.00268607	0.039624
Nop16	390.113	0.781226	0.170855	4.57245	4.8205e-06	0.000190975
Fitm1	106.002	1.54535	0.355579	4.34601	1.38635e-05	0.000494309
Acad10	275.068	-0.768285	0.220187	-3.48924	0.000484397	0.0102097
Cyp7a1	3896.85	-1.4248	0.29484	-4.83244	1.34872e-06	6.20507e-05
Zfp429	35.01	-2.02334	0.669728	-3.02114	0.00251827	0.0378136
Trabd	787.816	0.589992	0.180436	3.26981	0.00107619	0.0193202
Gas6	339.111	-1.39227	0.298737	-4.66052	3.15414e-06	0.000133619
Efcc1	6.43502	-5.66094	1.51538	-3.73564	0.000187235	0.00463967
Shank2	177.685	-1.05767	0.35282	-2.99778	0.00271958	0.0399411
Gse1	296.584	0.838759	0.258937	3.23924	0.00119849	0.0211026
Slc33a1	635.087	0.755572	0.180075	4.19588	2.71808e-05	0.000885516
Dcn	2568.61	-0.648713	0.106842	-6.07172	1.26545e-09	9.78515e-08
Skap2	207.083	0.877938	0.223815	3.9226	8.75979e-05	0.00243378
Fam84b	183.349	-2.99663	0.273566	-10.9539	6.36172e-28	1.66651e-25
A1bg	966.065	-10.3682	1.26601	-8.18967	2.61951e-16	3.61549e-14
Ugt1a1	4761.69	-0.970399	0.138673	-6.99775	2.60109e-12	2.67101e-10
Nup54	226.206	0.857863	0.275341	3.11564	0.00183544	0.0293762
Gdf2	214.256	-0.83211	0.208434	-3.99219	6.54655e-05	0.00186842
Samd9l	287.384	-1.1269	0.270069	-4.17263	3.01101e-05	0.000956517
Cdh1	614.017	0.828335	0.233174	3.55244	0.000381681	0.00841624
Tagln2	142.463	-1.00458	0.321703	-3.12269	0.00179204	0.0288253
C730027H18Rik	55.246	2.03127	0.6172	3.29111	0.000997919	0.0181435
Pgm3	126.665	1.34356	0.316501	4.24504	2.18553e-05	0.000740198
1700021F05Rik	212.815	0.826521	0.226176	3.65432	0.00025786	0.00609556
Swt1	159.201	0.709307	0.208602	3.40029	0.000673143	0.0134587
Atp7b	267.413	-0.877676	0.186486	-4.70639	2.52143e-06	0.000108608
Gimap8	63.6082	-1.59238	0.409595	-3.88769	0.000101203	0.00273007
1110059G10Rik	102.303	0.969479	0.321151	3.01877	0.00253806	0.0380147
Mup12	1378.22	5.83738	0.415977	14.0329	9.80128e-45	4.83882e-42
Tmem106a	121.076	-1.36368	0.351769	-3.87664	0.000105911	0.00283075
Acot3	876.258	-4.5553	0.629901	-7.23177	4.76724e-13	5.41525e-11
Agxt	2663.47	-0.684801	0.188313	-3.63651	0.000276358	0.00639158
Fabp1	49079.4	0.792787	0.237458	3.33864	0.000841899	0.0160098
Commd5	78.9694	0.867259	0.256053	3.38703	0.00070654	0.0139525
Grn	1883.98	-0.714345	0.170352	-4.19334	2.74876e-05	0.000890987
Serpina1c	39084.4	0.747145	0.119789	6.23717	4.45545e-10	3.71364e-08
Arsa	389.262	1.9614	0.279591	7.01523	2.29568e-12	2.3764e-10
Crebzf	193.016	0.98145	0.331816	2.95781	0.0030983	0.0441396
Cenpm	60.8704	-3.4904	0.898737	-3.88367	0.000102891	0.00276879
Tcn2	1716.86	-1.19374	0.120518	-9.9051	3.95561e-23	8.18939e-21
Klf6	112.234	-1.02801	0.247771	-4.14903	3.33882e-05	0.00104785
Irgm2	688.5	-0.921899	0.229583	-4.01553	5.93131e-05	0.00172249
Nid1	201.239	-0.963221	0.254253	-3.78843	0.000151601	0.00386102
Nr1h5	29.8223	-1.79181	0.584217	-3.06702	0.00216202	0.0336384
Ero1lb	555.923	1.02302	0.247424	4.13466	3.55477e-05	0.0010995
Gm13251	57.639	5.06658	0.923759	5.48475	4.14057e-08	2.55521e-06
Orm3	113.874	-2.78299	0.722869	-3.84993	0.000118154	0.00308243
Lcn2	84.9095	-1.90852	0.448656	-4.25386	2.10113e-05	0.000715389
Gabbr2	251.431	-0.911184	0.226823	-4.01717	5.89025e-05	0.00171445
Gsta2	887.304	-0.811093	0.232494	-3.48866	0.000485442	0.010215
Phyh	23940.6	0.602157	0.10323	5.83314	5.43929e-09	3.7945e-07
Hao2	125.991	-10.3286	0.79682	-12.9623	2.0019e-38	8.28916e-36
Lrrc16a	183.849	2.55134	0.308558	8.26859	1.35549e-16	1.91198e-14
Dcaf6	478.055	-0.825805	0.183883	-4.49092	7.09153e-06	0.000267726
Ndrg1	177.476	-1.95162	0.35238	-5.5384	3.05249e-08	1.95708e-06
Kdm6a	252.646	-0.935423	0.234017	-3.99725	6.40825e-05	0.00184018
Col6a1	100.439	-0.991172	0.268411	-3.69274	0.000221851	0.00533107
Pfkp	27.9301	-1.86497	0.637109	-2.92724	0.00341982	0.047456
Abcd2	476.174	-3.24604	0.388548	-8.35429	6.58299e-17	9.60219e-15
2410002F23Rik	91.2341	0.972484	0.325752	2.98535	0.00283253	0.0410615
Myadm	553.1	-0.751605	0.183766	-4.09002	4.31338e-05	0.00129968
Clstn3	108.434	2.42776	0.39326	6.17344	6.68197e-10	5.53354e-08
Nrap	6.68242	-5.71563	1.69364	-3.37476	0.000738809	0.0144563
Sult1a1	6000.09	-1.39834	0.145465	-9.61286	7.0564e-22	1.39348e-19
Cyp51	2408.67	-0.678282	0.170167	-3.98599	6.7199e-05	0.00190412
Serpine2	126.949	1.83036	0.596514	3.06842	0.00215195	0.0335224
Limd2	188.945	-1.31963	0.366163	-3.60395	0.000313418	0.00712041
